# Virus-induced upregulation of mitochondrial metabolism modulates cytosolic redox balance and defense responses

**DOI:** 10.1101/2025.07.05.663277

**Authors:** Liang-Yu Hou, Chih-Hang Wu, Na-Sheng Lin

**Author notes:** Corresponding author: Dr. Na-Sheng Lin, Address: Institute of Plant and Microbial Biology, Academia Sinica, 115201, Taipei, Taiwan. N. -S.L. and L. -Y.H. conceived the project; N. -S.L. and L. -Y.H. designed the research; L. -Y.H. performed the experiments; N. -S.L. and L. -Y.H. analyzed the data; N. -S.L. and C. -H.W. supervised the experiments; N. -S.L., C. -H.W. and L. -Y.H. wrote the manuscript. This work was supported by Academia Sinica Investigator Award (AS-IA-108-L05) and Academia Sinica Postdoctoral Scholar Program. The author responsible for distribution of materials integral to the findings presented in this article in accordance with the policy described in the Instructions for Authors (www.plantphysiol.org) is Na-Sheng Lin.

## Abstract

Plants possess a remarkable capacity to reprogram their metabolism in response to pathogen attacks. However, the mechanisms by which metabolic reprogramming modulates defense signaling remain poorly understood. In this study, we leverage a multifaceted omics approach to investigate the metabolic shifts induced by the Bamboo mosaic virus (BaMV), a positive-sense single-stranded RNA virus that depends on host factors from multiple organelles for its replication. Metabolic profiling revealed an accumulation of hexose phosphates and Krebs cycle intermediates in *Nicotiana benthamiana* plants following BaMV infection. Fluxomic analysis uncovered an orchestrated redirection of metabolic flux toward glycolysis and the Krebs cycle during infection. Proteomic data further highlighted a concerted upregulation of mitochondrial enzymes, with three mitochondrial proteins showing markedly increased accumulation in BaMV-infected tissues. These integrated omics results suggest that BaMV infection triggers a metabolic shift toward energy-generating pathways. Notably, functional analysis revealed that silencing mitochondrial NAD^+^-dependent malic enzyme 1 significantly enhanced BaMV accumulation, accompanied by alterations in cytoplasmic NADH-to-NAD^+^ ratio and changes in the landscape of defense gene expression. Collectively, our findings underscore the pivotal role of mitochondrial metabolism in governing cytoplasmic redox balance, finely tuning defense responses to viral infection.

**One sentence summary:** BaMV infection enhances mitochondrial metabolism to regulate cytoplasmic redox balance and promote antiviral defense.
