## Supplementary Table S1 for "Virus-induced upregulation of mitochondrial metabolism modulates cytosolic redox balance and defense responses"

### Sheet: 工作表1
Supplementary Table S1. The levels of glycolytic, Krebs cycle intermediates and amino acids in mock- and BaMV-infected leaves at 3 day-post-inoculation.
	1st replicate								2nd replicate											3rd replicate
Metabolite	Mock				BaMV				Mock						BaMV					Mock				BaMV
Pyruvate	0.911315	1.01088	0.975185	0.91805	0.854066	0.922469	0.963241	0.936044	0.970617	1.00154	1.03527	0.971404	1.01713	1.00403	1.17981	0.97176	1.12828	0.952238	0.892207	1.00017	0.994336	1.00642	0.999073	1.03576	0.913984	0.944564
α-Ketoglutarate	0.982202	1.003	0.891834	0.938022	1.08958	1.22403	1.17901	1.17286	0.939507	1.00993	1.03673	0.94949	0.997456	1.06689	1.26029	1.14014	1.2705	1.19194	1.18286	1.04012	0.978836	0.983971	0.997074	1.17123	1.24936	1.16136
Succinate	0.971306	1.02716	0.904553	0.912942	1.12156	1.34491	1.174	1.20415	1.13338	0.903808	0.92401	0.807194	1.09062	1.14099	1.27037	1.11587	1.20082	1.38497	1.30991	1.03477	0.850655	0.996905	1.11767	1.22603	1.46753	1.12307
Fumarate	0.967655	1.01046	0.907381	0.929648	0.775188	0.953788	0.951905	0.927969	0.973518	1.00842	1.04508	0.950833	0.986771	1.03539	0.964547	0.92357	0.89002	0.922572	0.919114	1.02579	1.00762	0.976454	0.990138	0.829358	0.845252	0.808829
Malate	0.969542	0.995755	0.905279	0.944169	0.829274	0.926128	0.949834	0.930276	0.961101	1.023	1.01758	0.929285	1.024	1.04504	0.975123	0.922058	1.00568	0.940919	0.941905	1.02919	1.01106	0.970446	0.989305	0.838752	0.851214	0.817736
F6P/G1P	1.01158	0.997056	0.895665	0.911349	0.80819	1.10927	1.1822	1.10634	0.903652	1.05948	1.046	0.962866	0.989481	1.03852	1.48212	1.17419	1.38683	1.19911	1.22522	1.0287	0.98869	0.975245	1.00736	1.1634	1.12191	1.11088
G6P	1.02418	1.00167	0.869172	0.919177	1.05763	1.12532	1.10568	1.00039	0.830175	1.25661	1.17994	0.635519	1.07231	1.02544	2.14207	1.48259	1.34253	1.40059	1.55647	1.00057	0.984605	0.943395	1.07143	1.27438	1.16305	1.19734
Citrate	1.17964	0.833554	0.926072	1.06073	1.52237	1.58217	1.44989	1.16996	0.978006	1.0823	0.93799	0.930704	1.01154	1.05946	1.24312	1.07839	1.40704	1.20496	1.17168	1.09235	0.987022	1.00609	0.914542	0.994623	1.08541	1.19028
phenylalanine	0.941005	0.982029	0.90233	1.17464	1.15013	1.31029	1.33798	1.38788	0.96262	0.967646	1.20347	1.03345	0.837959	0.994854	1.35525	0.835953	0.871158	1.13689	1.10867	1.05681	0.939932	1.03376	0.969498	1.05668	1.0779	1.08342
leucine	1.07875	1.15556	0.884466	0.881226	0.696258	0.871232	0.829353	0.842593	0.72639	1.14918	1.14507	1.03758	1.01432	0.927454	1.48721	0.779377	0.904198	1.17681	0.912218	0.991392	0.985237	1.00777	1.0156	0.860422	0.949615	0.893503
Isoleucine	0.980743	1.15882	1.06884	0.791604	0.640185	0.795379	0.792824	0.796557	1.06875	0.971396	1.10492	1.05198	0.792474	1.01048	1.16491	0.894325	0.692721	0.965401	1.0075	1.08716	0.975293	0.983518	0.954028	0.97772	0.864383	0.909665
methione	1.05404	1.05227	0.930004	0.963688	0.661085	0.920023	0.872791	0.82579	1.03625	0.99175	1.08163	1.00881	0.913413	0.968145	1.22309	0.792384	0.77218	0.960875	0.67143	1.05308	0.974721	1.02844	0.943758	0.883725	0.932478	0.927873
tyrocine	1.15574	0.971532	0.96003	0.912695	0.566	0.883013	0.759683	0.856355	0.903995	1.07166	1.06806	0.968923	0.901305	1.08606	0.769267	0.75397	1.02781	0.893205	0.892841	1.00738	0.992579	0.998	1.00204	1.07518	1.02556	1.05963
valine	1.01156	1.04656	0.956959	0.984912	0.817086	1.02615	0.934788	0.962054	1.02475	0.987726	1.0552	0.898119	0.984364	1.04984	0.760514	0.908216	0.845259	0.817313	0.898122	1.0108	1.03255	0.974215	0.982436	0.947396	0.94721	0.884195
asparatate	1.01158	1.0467	0.956795	0.984926	0.817097	1.02616	0.934801	0.962067	1.03286	0.988667	1.04335	0.913977	0.989736	1.03141	0.755002	0.93038	0.855796	0.828326	0.887199	1.00785	1.03482	0.978748	0.978585	0.958914	0.939885	0.886924
proline	1.00902	1.09199	0.972146	0.926837	1.34819	1.63437	1.5826	1.54213	1.07867	1.00804	1.01981	0.887711	0.99761	1.00816	0.942351	0.957519	1.01863	0.929242	0.933123	1.13761	0.987273	0.881717	0.993402	1.03618	0.876092	0.904993
threonine	1.01061	1.06179	0.950811	0.976791	0.872003	0.969286	0.983599	0.963468	0.99128	0.995103	1.04167	0.897409	1.04077	1.03377	0.899871	0.971795	0.911713	0.922355	0.898476	1.01245	1.04082	0.987421	0.959302	0.977562	0.951033	0.927415
glycine	0.984148	1.04983	0.958682	1.00734	0.977722	1.07987	1.09491	1.05115	1.06213	1.06785	1.06011	0.827872	1.07704	0.904988	0.898162	0.908058	1.03324	0.952985	0.811228	1.0398	0.991924	0.95862	1.00966	1.08545	1.11018	1.06283
glutamine	1.01415	1.02573	0.963452	0.99667	0.832919	0.922235	0.939998	0.908868	1.10821	1.11097	1.11928	0.733489	1.11121	0.816835	0.854884	0.913985	0.961787	0.884603	0.724288	1.0383	0.998056	0.961886	1.00176	0.962223	0.986601	0.933371
serine	1.02783	1.02122	0.94596	1.00499	0.964215	1.03447	1.06152	1.03574	1.0603	1.1338	1.10005	0.764613	1.1005	0.840739	0.956309	1.05127	1.08455	1.03806	0.818968	1.0341	0.98918	0.960131	1.01659	1.06732	1.08522	1.02508
asparagine	1.00643	1.03	0.966615	0.996953	0.872096	0.949565	0.962923	0.961702	1.04025	1.10754	1.07262	0.799975	1.06545	0.914164	0.99122	1.05162	1.00539	1.0532	0.870583	1.03377	1.0025	0.967187	0.996548	0.974139	1.00691	0.960073
histidine	1.03884	1.02952	0.949879	0.98176	0.928421	1.00323	0.994896	1.14563	0.840911	0.981089	1.04058	0.974711	1.10291	1.0598	1.19988	1.21264	1.19669	1.2051	1.10722	1.06844	1.03009	0.916185	0.985285	0.871643	0.872999	0.858274
alanie	1.0109	1.05323	0.961396	0.974472	0.923995	1.01788	1.02889	0.989302	0.933748	1.03973	1.03586	0.984394	1.01812	0.988142	1.14385	1.10536	1.08721	1.06635	1.0919	1.01833	0.998886	0.955881	1.0269	0.962149	0.980954	0.944107
glutamate	1.02254	1.05079	0.959001	0.967673	1.1551	1.42752	1.31155	1.26687	0.945743	0.987756	1.07758	0.987512	1.00594	0.995469	1.26805	1.18896	1.18316	1.1562	1.1658	1.01215	0.99672	0.967891	1.02324	1.1384	1.12335	1.08284
arginine	1.00628	1.00578	0.969717	1.01823	1.16649	1.2726	1.20534	1.28434	0.998493	1.04433	1.05724	0.786333	1.02378	1.08983	1.42125	1.20497	1.54382	1.32242	1.35262	0.927226	0.964256	1.10001	1.00851	1.14483	1.50345	1.21622
lysine	1.0471	1.04659	0.924069	0.982241	1.0702	1.0239	1.00138	0.929083	0.945764	1.06721	1.04141	0.867038	1.01341	1.06517	1.13911	1.06652	1.20932	1.02654	1.05383	1.16128	0.917154	0.952567	0.968996	1.01813	0.917641	0.913557
