## Supplementary Table S4 for "Virus-induced upregulation of mitochondrial metabolism modulates cytosolic redox balance and defense responses"

### Sheet: 工作表1
Supplementary Table S4. Sequences of primers and genes in this study.
Lab accession	Name	Sequence	Note
H254	NbNAD-ME1_XhoI-F	ACGCctcgagATGGCGATTTTTTCTCGTCAAAT	Clone full-length NAD-ME1 gene
H284	NbNAD-ME1_5G-R4	TCCTCCTCCTCCTCCATCTTTCTTGTAAAcCAaTGTTGGAT
H270	NbNAD-ME1_shRNA-F	CAACATTATTTTTGCAAGTGGAAGC	Clone the fragment of NAD-ME1 gene for gene silencing
H271	NbNAD-ME1_shRNA-R	CAGCTACCTCCTTTGTTATATCGCG
H274	NbmtLPD1_shRNA-F	GGTTGAAACTGACAAGGCTGGTC	Clone the fragment of mtLPD1 gene for gene silencing
H275	NbmtLPD1_shRNA-R	TGTCGGTCTCCTTCTCAGCAAGT
H280	NbCOX6b-1_shRNA-F	GATGAAAGCAGTGAAAGTACTAACG	Clone the fragment of COX6b-1 gene for gene silencing
H281	NbCOX6b-1_shRNA-R	GTCAATCCATTCACCAGGGC
H300	NbNPR1_XhoI-F	ACGCctcgagATGGATAATAGTGGGACTGCG	Clone full-length NPR1 gene
H301	NbNPR1_5G-R	TCCTCCTCCTCCTCCTTTCCTAAAAGGGAGCTTATTGGG
H272	NbNAD-ME1_qPCR-F	AAATGCTGAATGCACCCCTGA	Quantitative real-time PCR
H273	NbNAD-ME1_qPCR-R	TGCTTGGTTGCAGTGTCCAAC
H276	NbmtLPD_qPCR-F	TTCCTTGCAAACAGTAGGGCC
H277	NbmtLPD_qPCR-R	GCTCCCCTGCATTTGGTGAC
H282	NbCOX6b-1_qPCR-F	GCTGAAGCCTCTCCACCTGTC
H283	NbCOX6b-1_qPCR-R	GGCGCTGTCTCAAGCTTAATCT
H288	NbPR2b_qPCR-F	AGGTGTTTGCTATGGAATGC
H289	NbPR2b_qPCR-R	TCTGTACCCACCATCTTGC
H290	NbNPR1_qPCR-F	ACATCAGCGGAAGCAGTAG
H291	NbNPR1_qPCR-R	GTCGGCGAAGTAGTCAAAC
H292	NbLOX_qPCR-F	AAAACCTATGCCTCAAGAAC
H293	NbLOX_qPCR-R	ACTGCTGCATAGGCTTTGG
H294	NbPDF1.2_qPCR-F	GGAAATGGCAAACTCCATGCG
H295	NbPDF1.2_qPCR-R	ATCCTTCGGTCAGACAAACG
H296	NbERF1_qPCR-F	GCTCTTAACGTCGGATGGTC
H297	NbERF1_qPCR-R	AGCCAAACCCTAGCTCCATT
H298	NbRBOHB_qPCR-F	TTTTCTCTGAGGTTTGCCAGCCACCA
H299	NbRBOHB_qPCR-R	GCCTTCATGTTGTTGACAATGTCTTT
H335	NbNPR1_shRNA-F	CTTCACTGAAACGCCTCTCTG
H336	NbNRP1_shRNA-R	ATGAGAGCAGTCATTGTCCAC
--	NAD-ME1	ATGGCGATTTTTTCTCGTCAAATGCGACTCTCCTCTAGTCTACTGAGGCGTTTACAGCAAAGAGTAACCGCAGTGAATTCAACTTCTTCGAGGAATTTTACCACGACGGAAGGTCACCGTCCCACCATTGTTCACAAACGGAGTCATGACATTCTTCACGATCCATGGTTTAACAAGGGAACAGCATTCTCATTTACAGAACGtGATCGTCTTCACATTCGTGGCCTcCTGCCTCCAAACGTGATGTCTTTTGAACAACAAACtGCACGGTTCATGGCTGACTTGAAGAGGCTTGAAGTGCAAGCTAGAGATGGcCCATCTGACCCGTATGTTTTGGCCAAGTGGCGGATACTTAATCGCTTGCATGATAGAAATGAGACTTTGTACTACAAGGTTTTA…	Nbv5.1tr6319150
--	mtLPD1	ATGGCGATAGGGAGCTTAGCAAGACGAAAGGcCACAACAaTTTTATCTTCcAGATATCTCTATAGCACATCCAAATATTCATTTTCTCTTAaCAGAtATTACTCTTCGGGATCTGATGAAAACGACGTCGTTGTTATCGGCGGTGGACCCGGCGGCTATGTGGCGGCGATTAAAGCTGCACAGCTTGGGCTCAAAACTACTTGTATTGAGAAACGTGGTACCCTTGGTGGTACCTGTCTCAATGTTGGTTGTATTCCTTCTAAGGCACTTCTTCAcTCCTCCCACATGTACCATGAAGCTCAACATTCATTTGCTAGTCATGGTGTgAAGTTCTCTTCCGTTGAGGTAGATCTTCCTGCCATGATGGGCCAAAAAGATAAAGCTGTGGCTAACTTAACA…	Niben101Scf01334g06004.1
--	COX6b-1	ATGGCCGAAGTCGATACCTCAAATGCTCCATCCTTATCTgAGCAATACTTGCTGAAAGCACAGGAAGAGAAATCCCCTGAGGCAGCACAACCAGTGGAAGAAACTGAGGTTAAGACCGCTCCAGTTGCTCCAACTGAAGAAGTTATTTCCAAAACTGAGGAAGATCCATTGGTTGAGAGCACCGAAGTTTCCCCTGCACCTGAGGAAAACAGTGAAGCTGCAGCTGAAGCCTCTCCACCTGTCGAGGCTTCCAGTGATGAAAGCAGTGAAAGTACTAACGATGAGACCTCGGGAAATGAGGAATCTGCTGTTGAAACCCCTGAGATTAAGCTTGAGACAGCGCCTGCTGACTTCCGCTTCCCTACTACAAATCAGACAAGGCACTGCTTTACCAGATAT…	Nbv5.1tr6218676
--	NPR1	ATGGATAATAGTGGGACTGCGTTTTCTGATTCGAATGACATCAGCGGAAGCAGTAGTATATGCTGCATCGGCGGCGGCATGACAGAATCATTCTCGCCGGAAACTTCGCCGGCAGAGATTACTTCACTGAAACGCCTCTCTGAAACATTGGAATCTATCTTCGATGCGGCTTCTCCGGAGTTTGACTACTTCGCCGACGCTAAGCTTGTGATTCCCGGCGCCGGTAAGGAAATTCCGGTTCACCGGTGCATTTTGTCGGCGAGGAGTCCGTTCTTTAAGAATTTGTTCTGCGGGAAAAAGGAGAAGAATAGTAATAAGGTGGAATTAAAGGAAATAATGAAAGAGTATGAAGTGAGCTATGATGGTGTGGTGAGTGTGTTGGCCTATTTGTATAGTGGA…	Niben101Scf14780g01001.1
